# Effect of terminal phosphate groups on collisional dissociation of RNA oligonucleotide anions

**DOI:** 10.1101/2024.03.05.583607

**Authors:** Mei-Qing Zuo, Ge Song, Meng-Qiu Dong, Rui-Xiang Sun

**Author notes:** **Correspondence** Meng‐Qiu Dong, Rui-Xiang Sun.

## Abstract

An increasing need of mass spectrometric analysis of RNA molecules calls for a better understanding of their gas-phase fragmentation behaviors. In this study, we investigated the effect of terminal phosphate groups on the fragmentation spectra of RNA oligonucleotides (oligos) using high-resolution mass spectrometry (MS). Negative-ion mode collision-induced dissociation (CID) and higher-energy collisional dissociation (HCD) were carried out on RNA oligos containing a terminal phosphate group on either or both ends, or neither. We find that terminal phosphate groups affect the fragmentation behavior of RNA oligos in a way that depends on the precursor charge state and the oligo length. Specifically, for precursor ions of RNA oligos of the same sequence, those with 5’- or 3’-phosphate, or both, have a higher charge state distribution and lose upon CID or HCD the phosphate group(s) in the form of a neutral (H_3_PO_4_ or HPO_3_) or an anion ([H_2_PO_4_]^-^ or [PO_3_]^-^). Such neutral or charged loss is most conspicuous for precursor ions of an intermediate charge state, e.g. 3^-^ for 4-nt oligos or 4^-^ and 5^-^ for 8-nt oligos. This decreases the intensity of sequencing ions (*a-, a-B, b-, c-, d-, w-, x-, y-, z-*ions), hence unfavorable for sequencing by CID or HCD. Removal of terminal phosphate groups by calf intestinal alkaline phosphatase improved MS analysis of RNA oligos. Additionally, the intensity of a fragment ion at *m/z* 158.925, which we have identified as a dehydrated pyrophosphate anion ([HP_2_O_6_]^-^), is markedly increased by the presence of a terminal phosphate group. These findings expand the knowledge base necessary for software development for MS analysis of RNA.
