## Supplemental Table S1 for "Effect of terminal phosphate groups on collisional dissociation of RNA oligonucleotide anions"

### Sheet: Sheet1
Supplemental Table S1: Sequences and concentrations of eight RNA oligonucleotides
No.	Sequence	MW (g/mol)	Concentration measured by NanoDrop (ng/ul)	Concentration (mM)	SD	CV
1	HO-GUCA-OH	1223.21	130.7	0.10685	0.00107841	0.0101543
2	HO-GUCA-P	1303.17	140.2	0.107583
3	P-GUCA-OH	1303.17	136.6	0.104821
4	P-GUCA-P	1383.14	146	0.105557
5	HO-AUCGAUCG-OH	2508.38	321.7	0.12825	0.00156869	0.0122378
6	HO-AUCGAUCG-P	2588.34	331.9	0.128229
7	P-AUCGAUCG-OH	2588.34	325.9	0.125911
8	P-AUCGAUCG-P	2668.31	347.8	0.130345
	Sequence	5' terminal group-sequence-3' terminal group
	SD	standard deviation
	CV	coefficient of variation
